# Genetic vitamin B6 deficiency and alcohol interaction in behavior and metabolism

**DOI:** 10.1101/2025.03.06.641947

**Authors:** Benjamin Wang, Wenqin Fu, Atsushi Ueda, Hardik Shah, Chun-Fang Wu, Wanhao Chi, Xiaoxi Zhuang

**Affiliations:** Department of Neurobiology, University of Chicago, Chicago, IL 60637; Department of Biology, College of Liberal Arts and Sciences, University of Iowa, Iowa City, IA 52242; Biological Science Division, Metabolomics Platform, Comprehensive Cancer Center, The University of Chicago, Chicago, IL 60637; The Ken & Ruth Davee Department of Neurology, Feinberg School of Medicine, Northwestern University, Chicago, IL 60611

**Keywords:** alcohol toxicity, vitamin B6, pyridoxal-5’-phosphate (PLP), pyridox(am)ine-5’-phosphate oxidase (PNPO), addiction

## Abstract

Alcohol abuse is a leading cause of preventable deaths, affecting brain function and metabolism, including GABA transmission and vitamin B6 (VB6) levels. However, the interaction between genetic VB6 deficiency and alcohol consumption remains unexplored. Here, we utilized *Drosophila* models with mutations in pyridox(am)ine-5’-phosphate oxidase (PNPO), a key enzyme in VB6 metabolism, to examine this interaction at behavioral and biochemical levels. Our findings demonstrate that PNPO deficiency reduces alcohol aversion, increases consumption, and alters locomotor behavior. Biochemically, PNPO deficiency and alcohol exposure converge on amino acid metabolism, elevating inhibitory neurotransmitters GABA and glycine. Moreover, both PNPO deficiency and alcohol exposure lead to lethality with significant interaction, which can be rescued by VB6 supplementation. These results highlight a functional interaction between genetic VB6 deficiency and alcohol, suggesting potential therapeutic strategies for alcohol-related behaviors.
