## Supplementary material for "Genetic vitamin B6 deficiency and alcohol interaction in behavior and metabolism": Table S1

### Sheet: Sample size
Fig.1
Genotype	Group	N trial	N flies
w^1118	Ctrl	3	180
h^WT	Ctrl	3	180
h^R116Q	Ctrl	3	180
h^D33V	Ctrl	3	180
sgll^95	Ctrl	3	180
w^1118	EtOH	3	180
h^WT	EtOH	3	180
h^R116Q	EtOH	3	180
h^D33V	EtOH	3	180
sgll^95	EtOH	3	180
Fig.2
Genotype	Group	N trial	N flies
w^1118	4% Sugar	4	78
w^1118	4% Sugar+4ug/ml PLP	3	60
w^1118	4% Sugar+40ug/ml PLP	3	58
w^1118	4% Sugar+400ug/ml PLP	3	59
w^1118	16% alcohol	4	78
w^1118	16%alcohol+4ug/mlPLP	3	59
w^1118	16%alcohol+40ug/mlPLP	3	58
w^1118	16%alcohol+400ug/mlPLP	3	59
h^WT	4% Sugar	4	80
h^WT	4% Sugar+4ug/ml PLP	3	58
h^WT	4% Sugar+40ug/ml PLP	3	60
h^WT	4% Sugar+400ug/ml PLP	3	55
h^WT	16% alcohol	4	78
h^WT	16%alcohol+4ug/mlPLP	3	58
h^WT	16%alcohol+40ug/mlPLP	3	57
h^WT	16%alcohol+400ug/mlPLP	3	61
h^R116Q	4% Sugar	4	78
h^R116Q	4% Sugar+4ug/ml PLP	3	51
h^R116Q	4% Sugar+40ug/ml PLP	3	58
h^R116Q	4% Sugar+400ug/ml PLP	3	59
h^R116Q	16% alcohol	4	78
h^R116Q	16%alcohol+4ug/mlPLP	3	61
h^R116Q	16%alcohol+40ug/mlPLP	3	60
h^R116Q	16%alcohol+400ug/mlPLP	3	57
h^D33V	4% Sugar	4	79
h^D33V	4% Sugar+4ug/ml PLP	3	59
h^D33V	4% Sugar+40ug/ml PLP	3	60
h^D33V	4% Sugar+400ug/ml PLP	3	54
h^D33V	16% alcohol	4	80
h^D33V	16%alcohol+4ug/mlPLP	3	58
h^D33V	16%alcohol+40ug/mlPLP	3	57
h^D33V	16%alcohol+400ug/mlPLP	2	38
sgll^95	4% Sugar	4	80
sgll^95	4% Sugar+4ug/ml PLP	3	56
sgll^95	4% Sugar+40ug/ml PLP	3	59
sgll^95	4% Sugar+400ug/ml PLP	3	59
sgll^95	16% alcohol	4	78
sgll^95	16%alcohol+4ug/mlPLP	3	60
sgll^95	16%alcohol+40ug/mlPLP	3	58
sgll^95	16%alcohol+400ug/mlPLP	3	60
Fig.3B PER
Genotype	Group	N trial	N flies
w^1118	EtOH	3	78
h^WT	EtOH	3	78
h^R116Q	EtOH	3	78
h^D33V	EtOH	3	78
sgll^95	EtOH	3	78
w^1118	maltodextrin	3	78
h^WT	maltodextrin	3	78
h^R116Q	maltodextrin	3	78
h^D33V	maltodextrin	3	78
sgll^95	maltodextrin	3	78
Fig.3D binary food choice assay
Genotype	Group	N trial	N flies
w^1118	EtOH = blue	8	223
h^WT	EtOH = blue	8	221
h^R116Q	EtOH = blue	8	218
h^D33V	EtOH = blue	8	220
sgll^95	EtOH = blue	8	196
w^1118	EtOH = red	9	256
h^WT	EtOH = red	9	244
h^R116Q	EtOH = red	9	213
h^D33V	EtOH = red	9	258
sgll^95	EtOH = red	9	258
Fig.4B-D sensitivity and tolerance assay
Genotype	Group	N trial	N flies
w^1118	/	4	60
h^WT	/	4	60
h^R116Q	/	4	60
h^D33V	/	4	60
sgll^95	/	4	60
Fig.4E whole-body alcohol levels
Genotype	Group	N trial	N flies
w^1118	timepoint 1	4	60
h^WT	timepoint 1	4	60
h^R116Q	timepoint 1	4	60
h^D33V	timepoint 1	4	60
sgll^95	timepoint 1	4	60
w^1118	timepoint 2	4	60
h^WT	timepoint 2	4	60
h^R116Q	timepoint 2	4	60
h^D33V	timepoint 2	4	60
sgll^95	timepoint 2	4	60
w^1118	timepoint 3	4	60
h^WT	timepoint 3	4	60
h^R116Q	timepoint 3	4	60
h^D33V	timepoint 3	4	60
sgll^95	timepoint 3	4	60
Fig.5
Genotype	Group	N trial	N flies
w^1118	/	13	130
h^WT	/	7	70
h^R116Q	/	7	70
h^D33V	/	10	100
sgll^95	/	9	87
Fig.6
Genotype	Group	N trial	N flies
h^WT	Ctrl	3	180
h^R116Q	Ctrl	3	180
h^D33V	Ctrl	3	180
h^WT	EtOH	3	180
h^R116Q	EtOH	3	180
h^D33V	EtOH	3	180
