## Supplementary material for "Genetic vitamin B6 deficiency and alcohol interaction in behavior and metabolism": Table S2

### Sheet: Fig. 1
Note:0=Ctrl and 1=EtOH
PLP; genotype-by-treatment interaction F(4,20)=0.415, p=0.796; genotype main effect p=0.001; treatment main effect p=0.0004									PL; genotype-by-treatment interaction F(4,20)=0.197, p=0.937; genotype main effect p=0.275; treatment main effect p=0.184											PN; genotype-by-treatment interaction F(4,20)=2.488, p=0.076; genotype main effect p=0.012; treatment main effect p=4.66e-05											PA; genotype-by-treatment interaction F(4,20)=0.670, p=0.62; genotype main effect p=0.002; treatment main effect p=0.047
Tukey's posthoc									Tukey's posthoc											Tukey's posthoc											Tukey's posthoc
	diff	lwr	upr	p adj						diff	lwr	upr	p adj								diff	lwr	upr	p adj								diff	lwr	upr	p adj
h^D33V:0-sgll^95:0	0.536472	-0.016759	1.0897	0.0620351					h^D33V:0-sgll^95:0	0.136795	-0.753977	1.02757	0.999895							h^D33V:0-sgll^95:0	-0.35209	-1.31989	0.615704	0.945184							h^D33V:0-sgll^95:0	0.200018	-0.529322	0.929358	0.990874
h^R116Q:0-sgll^95:0	0.52124	-0.0319914	1.07447	0.0752186					h^R116Q:0-sgll^95:0	0.292581	-0.598191	1.18335	0.970172							h^R116Q:0-sgll^95:0	-0.518913	-1.48671	0.448882	0.670067							h^R116Q:0-sgll^95:0	0.115516	-0.613825	0.844856	0.999864
h^WT:0-sgll^95:0	0.550861	-0.0023697	1.10409	0.0515595					h^WT:0-sgll^95:0	0.339895	-0.550877	1.23067	0.928453							h^WT:0-sgll^95:0	-0.776315	-1.74411	0.19148	0.188098							h^WT:0-sgll^95:0	0.281593	-0.447747	1.01093	0.923727
w^1118:0-sgll^95:0	0.590957	0.0377262	1.14419	0.0304071					w^1118:0-sgll^95:0	0.34012	-0.550652	1.23089	0.928195							w^1118:0-sgll^95:0	-1.0954	-2.06319	-0.127601	0.0188934							w^1118:0-sgll^95:0	0.593917	-0.135423	1.32326	0.174568
sgll^95:1-sgll^95:0	-0.153117	-0.706348	0.400114	0.990279					sgll^95:1-sgll^95:0	-0.200985	-1.09176	0.689787	0.997772							sgll^95:1-sgll^95:0	-1.08928	-2.05708	-0.121488	0.0198149							sgll^95:1-sgll^95:0	0.3715	-0.35784	1.10084	0.726009
h^D33V:1-sgll^95:0	0.230832	-0.322399	0.784062	0.885888					h^D33V:1-sgll^95:0	0.136273	-0.754499	1.02704	0.999898							h^D33V:1-sgll^95:0	-0.824209	-1.792	0.143586	0.137953							h^D33V:1-sgll^95:0	0.197122	-0.532218	0.926463	0.991752
h^R116Q:1-sgll^95:0	0.191917	-0.361314	0.745148	0.958452					h^R116Q:1-sgll^95:0	0.108363	-0.782409	0.999135	0.999985							h^R116Q:1-sgll^95:0	-1.38627	-2.35406	-0.418474	0.00186408							h^R116Q:1-sgll^95:0	0.149592	-0.579748	0.878933	0.998924
h^WT:1-sgll^95:0	0.272163	-0.281068	0.825394	0.76069					h^WT:1-sgll^95:0	0.0456889	-0.845083	0.936461	1							h^WT:1-sgll^95:0	-1.536	-2.5038	-0.568208	0.000564909							h^WT:1-sgll^95:0	0.548889	-0.180451	1.27823	0.251841
w^1118:1-sgll^95:0	0.15837	-0.394861	0.711601	0.987765					w^1118:1-sgll^95:0	0.246289	-0.644483	1.13706	0.990346							w^1118:1-sgll^95:0	-1.06627	-2.03407	-0.098476	0.0236879							w^1118:1-sgll^95:0	0.899306	0.169966	1.62865	0.0087308
h^R116Q:0-h^D33V:0	-0.0152324	-0.568463	0.537999	1					h^R116Q:0-h^D33V:0	0.155786	-0.734986	1.04656	0.999695							h^R116Q:0-h^D33V:0	-0.166822	-1.13462	0.800972	0.999729							h^R116Q:0-h^D33V:0	-0.0845024	-0.813843	0.644838	0.99999
h^WT:0-h^D33V:0	0.0143893	-0.538842	0.56762	1					h^WT:0-h^D33V:0	0.2031	-0.687671	1.09387	0.99759							h^WT:0-h^D33V:0	-0.424224	-1.39202	0.54357	0.855136							h^WT:0-h^D33V:0	0.0815752	-0.647765	0.810916	0.999993
w^1118:0-h^D33V:0	0.0544852	-0.498746	0.607716	0.999998					w^1118:0-h^D33V:0	0.203325	-0.687447	1.0941	0.99757							w^1118:0-h^D33V:0	-0.743305	-1.7111	0.22449	0.230436							w^1118:0-h^h^D33V:0	0.393899	-0.335441	1.12324	0.661756
sgll^95:1-h^D33V:0	-0.689589	-1.24282	-0.136358	0.00787267					sgll^95:1-h^D33V:0	-0.33778	-1.22855	0.552992	0.930859							sgll^95:1-h^D33V:0	-0.737193	-1.70499	0.230602	0.239013							sgll^95:1-h^h^D33V:0	0.171482	-0.557858	0.900823	0.996971
h^h^D33V:1-h^D33V:0	-0.30564	-0.858871	0.247591	0.635123					h^D33V:1-h^D33V:0	-0.000521806	-0.891294	0.89025	1							h^D33V:1-h^D33V:0	-0.472119	-1.43991	0.495676	0.768661							h^h^D33V:1-h^D33V:0	-0.00289576	-0.732236	0.726445	1
h^R116Q:1-h^D33V:0	-0.344555	-0.897786	0.208676	0.483929					h^R116Q:1-h^D33V:0	-0.0284314	-0.919203	0.86234	1							h^R116Q:1-h^D33V:0	-1.03418	-2.00197	-0.0663833	0.0303173							h^R116Q:1-h^D33V:0	-0.0504256	-0.779766	0.678915	1
h^WT:1-h^D33V:0	-0.264309	-0.81754	0.288922	0.7877					h^WT:1-h^D33V:0	-0.0911057	-0.981878	0.799666	0.999997							h^WT:1-h^D33V:0	-1.18391	-2.15171	-0.216117	0.00940918							h^WT:1-h^D33V:0	0.348871	-0.380469	1.07821	0.786615
w^1118:1-h^D33V:0	-0.378102	-0.931333	0.175129	0.364643					w^1118:1-h^D33V:0	0.109495	-0.781277	1.00027	0.999984							w^1118:1-h^D33V:0	-0.71418	-1.68198	0.253614	0.273409							w^1118:1-h^D33V:0	0.699288	-0.0300521	1.42863	0.0669849
h^WT:0-h^R116Q:0	0.0296217	-0.523609	0.582853	1					h^WT:0-h^R116Q:0	0.0473142	-0.843458	0.938086	1							h^WT:0-h^R116Q:0	-0.257402	-1.2252	0.710393	0.992628							h^WT:0-h^R116Q:0	0.166078	-0.563263	0.895418	0.997614
w^1118:0-h^R116Q:0	0.0697176	-0.483513	0.622949	0.99998					w^1118:0-h^R116Q:0	0.0475388	-0.843233	0.938311	1							w^1118:0-h^R116Q:0	-0.576483	-1.54428	0.391312	0.541537							w^1118:0-h^R116Q:0	0.478402	-0.250939	1.20774	0.416755
sgll^95:1-h^R116Q:0	-0.674357	-1.22759	-0.121126	0.00973016					sgll^95:1-h^R116Q:0	-0.493566	-1.38434	0.397206	0.631614							sgll^95:1-h^R116Q:0	-0.57037	-1.53816	0.397425	0.555156							sgll^95:1-h^R116Q:0	0.255985	-0.473356	0.985325	0.955479
h^D33V:1-h^R116Q:0	-0.290408	-0.843639	0.262823	0.693839					h^D33V:1-h^R116Q:0	-0.156308	-1.04708	0.734464	0.999684							h^D33V:1-h^R116Q:0	-0.305296	-1.27309	0.662498	0.976854							h^D33V:1-h^R116Q:0	0.0816066	-0.647734	0.810947	0.999993
h^R116Q:1-h^R116Q:0	-0.329323	-0.882554	0.223908	0.542386					h^R116Q:1-h^R116Q:0	-0.184218	-1.07499	0.706554	0.998853							h^R116Q:1-h^R116Q:0	-0.867356	-1.83515	0.100439	0.102918							h^R116Q:1-h^R116Q:0	0.0340768	-0.695264	0.763417	1
h^WT:1-h^R116Q:0	-0.249076	-0.802307	0.304155	0.836103					h^WT:1-h^R116Q:0	-0.246892	-1.13766	0.64388	0.990182							h^WT:1-h^R116Q:0	-1.01709	-1.98488	-0.0492948	0.0345329							h^WT:1-h^R116Q:0	0.433374	-0.295967	1.16271	0.544695
w^1118:1-h^R116Q:0	-0.36287	-0.916101	0.190361	0.416809					w^1118:1-h^R116Q:0	-0.0462916	-0.937063	0.84448	1							w^1118:1-h^R116Q:0	-0.547358	-1.51515	0.420437	0.606726							w^1118:1-h^R116Q:0	0.783791	0.0544503	1.51313	0.0289857
w^1118:0-h^WT:0	0.0400959	-0.513135	0.593327	1					w^1118:0-h^WT:0	0.000224621	-0.890547	0.890996	1							w^1118:0-h^WT:0	-0.319081	-1.28688	0.648714	0.969469							w^1118:0-h^WT:0	0.312324	-0.417016	1.04166	0.870377
sgll^95:1-h^WT:0	-0.703978	-1.25721	-0.150747	0.0064409					sgll^95:1-h^WT:0	-0.54088	-1.43165	0.349892	0.516835							sgll^95:1-h^WT:0	-0.312968	-1.28076	0.654827	0.972928							sgll^95:1-h^WT:0	0.0899072	-0.639433	0.819248	0.999983
h^D33V:1-h^WT:0	-0.32003	-0.873261	0.233201	0.578712					h^D33V:1-h^WT:0	-0.203622	-1.09439	0.68715	0.997544							h^D33V:1-h^WT:0	-0.0478945	-1.01569	0.9199	1							h^D33V:1-h^WT:0	-0.0844709	-0.813811	0.644869	0.99999
h^R116Q:1-h^WT:0	-0.358945	-0.912175	0.194286	0.430828					h^R116Q:1-h^WT:0	-0.231532	-1.1223	0.65924	0.993732							h^R116Q:1-h^WT:0	-0.609954	-1.57775	0.357841	0.468478							h^R116Q:1-h^WT:0	-0.132001	-0.861341	0.59734	0.999599
h^WT:1-h^WT:0	-0.278698	-0.831929	0.274533	0.737331					h^WT:1-h^WT:0	-0.294206	-1.18498	0.596566	0.969134							h^WT:1-h^WT:0	-0.759688	-1.72748	0.208107	0.208593							h^WT:1-h^WT:0	0.267296	-0.462044	0.996636	0.942844
w^1118:1-h^WT:0	-0.392491	-0.945722	0.16074	0.318998					w^1118:1-h^WT:0	-0.0936058	-0.984378	0.797166	0.999996							w^1118:1-h^WT:0	-0.289956	-1.25775	0.677839	0.983423							w^1118:1-h^WT:0	0.617713	-0.111627	1.34705	0.142168
sgll^95:1-w^1118:0	-0.744074	-1.29731	-0.190843	0.00367399					sgll^95:1-w^1118:0	-0.541105	-1.43188	0.349667	0.516298							sgll^95:1-w^1118:0	0.00611268	-0.961682	0.973907	1							sgll^95:1-w^1118:0	-0.222417	-0.951757	0.506923	0.981386
h^D33V:1-w^1118:0	-0.360126	-0.913357	0.193105	0.426586					h^D33V:1-w^1118:0	-0.203847	-1.09462	0.686925	0.997523							h^D33V:1-w^1118:0	0.271186	-0.696608	1.23898	0.989419							h^h^D33V:1-w^1118:0	-0.396795	-1.12614	0.332545	0.653251
h^R116Q:1-w^1118:0	-0.39904	-0.952271	0.154191	0.299484					h^R116Q:1-w^1118:0	-0.231756	-1.12253	0.659015	0.993689							h^R116Q:1-w^1118:0	-0.290873	-1.25867	0.676922	0.983075							h^h^R116Q:1-w^1118:0	-0.444325	-1.17367	0.285015	0.512558
h^WT:1-w^1118:0	-0.318794	-0.872025	0.234437	0.583561					h^WT:1-w^1118:0	-0.294431	-1.1852	0.596341	0.968988							h^WT:1-w^1118:0	-0.440607	-1.4084	0.527188	0.827662							h^WT:1-w^1118:0	-0.0450281	-0.774368	0.684312	1
w^1118:1-w^1118:0	-0.432587	-0.985818	0.120644	0.212393					w^1118:1-w^1118:0	-0.0938304	-0.984602	0.796941	0.999996							w^1118:1-w^1118:0	0.0291248	-0.93867	0.99692	1							w^1118:1-w^1118:0	0.305389	-0.423951	1.03473	0.883868
h^D33V:1-sgll^95:1	0.383948	-0.169283	0.937179	0.345649					h^D33V:1-sgll^95:1	0.337258	-0.553514	1.22803	0.931445							h^D33V:1-sgll^95:1	0.265074	-0.702721	1.23287	0.990954							h^h^D33V:1-sgll^95:1	-0.174378	-0.903718	0.554962	0.996573
h^R116Q:1-sgll^95:1	0.345034	-0.208197	0.898265	0.482125					h^R116Q:1-sgll^95:1	0.309348	-0.581423	1.20012	0.958181							h^R116Q:1-sgll^95:1	-0.296986	-1.26478	0.670809	0.980615							h^h^R116Q:1-sgll^95:1	-0.221908	-0.951248	0.507432	0.981662
h^WT:1-sgll^95:1	0.42528	-0.127951	0.978511	0.229525					h^WT:1-sgll^95:1	0.246674	-0.644098	1.13745	0.990242							h^WT:1-sgll^95:1	-0.446719	-1.41451	0.521075	0.816816							h^WT:1-sgll^95:1	0.177389	-0.551951	0.906729	0.996115
w^1118:1-sgll^95:1	0.311487	-0.241744	0.864718	0.612239					w^1118:1-sgll^95:1	0.447274	-0.443497	1.33805	0.740626							w^1118:1-sgll^95:1	0.0230121	-0.944783	0.990807	1							w^1118:1-sgll^95:1	0.527806	-0.201534	1.25715	0.295651
h^R116Q:1-h^D33V:1	-0.0389147	-0.592146	0.514316	1					h^R116Q:1-h^D33V:1	-0.0279096	-0.918681	0.862862	1							h^R116Q:1-h^D33V:1	-0.562059	-1.52985	0.405736	0.573747							h^h^R116Q:1-h^h^D33V:1	-0.0475298	-0.77687	0.681811	1
h^WT:1-h^D33V:1	0.0413319	-0.511899	0.594563	1					h^WT:1-h^D33V:1	-0.0905839	-0.981356	0.800188	0.999997							h^WT:1-h^D33V:1	-0.711793	-1.67959	0.256002	0.277168							h^WT:1-h^h^D33V:1	0.351767	-0.377573	1.08111	0.779174
w^1118:1-h^D33V:1	-0.0724615	-0.625693	0.480769	0.999972					w^1118:1-h^D33V:1	0.110016	-0.780755	1.00079	0.999983							w^1118:1-h^D33V:1	-0.242062	-1.20986	0.725733	0.99524							w^1118:1-h^h^D33V:1	0.702184	-0.0271563	1.43152	0.0651435
h^WT:1-h^R116Q:1	0.0802466	-0.472984	0.633478	0.999934					h^WT:1-h^R116Q:1	-0.0626743	-0.953446	0.828098	1							h^WT:1-h^R116Q:1	-0.149734	-1.11753	0.818061	0.999888							h^WT:1-h^h^R116Q:1	0.399297	-0.330044	1.12864	0.645878
w^1118:1-h^R116Q:1	-0.0335468	-0.586778	0.519684	1					w^1118:1-h^R116Q:1	0.137926	-0.752846	1.0287	0.999887							w^1118:1-h^R116Q:1	0.319998	-0.647797	1.28779	0.968924							w^1118:1-h^h^R116Q:1	0.749714	0.0203735	1.47905	0.0408583
w^1118:1-h^WT:1	-0.113793	-0.667024	0.439438	0.998901					w^1118:1-h^WT:1	0.2006	-0.690172	1.09137	0.997804							w^1118:1-h^WT:1	0.469732	-0.498063	1.43753	0.773381							w^1118:1-h^WT:1	0.350417	-0.378923	1.07976	0.782656

### Sheet: Fig.2, S1-2
Fig. 2								Supple. Fig. 1b, p values								Supple. Fig. 2b, p values
PLP dose	geno	Chisq	df	p value	p.adjust					PLP = 0	PLP = 4	PLP = 40	PLP = 400					sgll^95	h^D33V	h^R116Q	h^WT	w^1118
0	h^D33V	73.3	1	2e-16	1.33333e-15			Ctrl	w^1118 vs. h^WT	0.0920872	1.83741e-10	1.4693e-13	0.214297			Ctrl	PLP 0 vs.4	2.79375e-33	0.325177	3.26947e-12	6.51973e-10	0.310601
4	h^D33V	40.3	1	2e-10	5e-10				w^1118 vs. h^R116Q	8.71382e-08	4.28689e-20	9.8323e-19	2.45022e-06				PLP 0 vs. 40	2.36598e-34	0.0363027	1.62368e-10	2.61808e-14	0.310601
40	h^D33V	35	1	3e-09	6.66667e-09				h^WT vs. h^R116Q	5.58773e-05	3.267e-06	0.0385195	0.000924191				PLP 0 vs. 400	2.36598e-34	3.5783e-21	4.33028e-26	7.47851e-23	4.53904e-27
400	h^D33V	0.6	1	0.5	0.555556				w^1118 vs. h^D33V	0.000441689	0.119133	3.13868e-05	0.214297				PLP 4 vs. 40	0.264592	0.00393644	0.18859	0.105884	0.943319
0	h^R116Q	164	1	2e-16	1.33333e-15				h^WT vs. h^D33V	0.0381564	5.56927e-07	4.51277e-05	0.993168				PLP 4 vs. 400	1.47357e-11	3.5783e-21	0.0161977	4.6727e-08	1.48002e-22
4	h^R116Q	17.3	1	3e-05	6e-05				h^R116Q vs. h^D33V	0.0312601	1.51257e-15	2.71259e-09	0.000969339				PLP 40 vs. 400	3.78114e-14	3.47128e-15	3.62966e-06	0.00019546	2.03194e-21
40	h^R116Q	3.5	1	0.06	0.0923077				w^1118 vs. sgll^95	9.14678e-42	4.13487e-05	0.00397139	0.214297			EtOH	PLP 0 vs.4	1.10718e-33	0.00153158	1.40909e-27	0.693927	0.179258
400	h^R116Q	71.3	1	2e-16	1.33333e-15				h^WT vs. sgll^95	1.91145e-39	0.00730908	3.03384e-07	0.00520904				PLP 0 vs. 40	2.40305e-31	0.024885	1.42222e-26	0.693927	0.763637
0	h^WT	42.4	1	7e-11	2.33333e-10				h^R116Q vs. sgll^95	9.14678e-42	8.04643e-11	4.62908e-12	2.64044e-13				PLP 0 vs. 400	1.10718e-33	0.342844	8.02206e-26	0.693927	1.61817e-06
4	h^WT	10.5	1	0.001	0.00166667				h^D33V vs. sgll^95	6.87555e-41	0.00730908	0.163112	0.0103083				PLP 4 vs. 40	0.035923	0.0439401	0.139836	0.693927	0.307499
40	h^WT	0.7	1	0.4	0.470588			EtOH	w^1118 vs. h^WT	1.91564e-14	1.97256e-15	6.43102e-16	2.47214e-09				PLP 4 vs. 400	0.764738	3.70337e-05	0.373862	0.693927	0.00108741
400	h^WT	6	1	0.4	0.470588				w^1118 vs. h^R116Q	2.43815e-40	1.31097e-13	2.92672e-20	3.24838e-09				PLP 40 vs. 400	0.035923	0.00374016	0.444781	0.693927	4.30318e-05
0	sgll^95	41.2	1	1e-10	2.85714e-10				h^WT vs. h^R116Q	4.43596e-09	0.0169578	0.755629	0.603125
4	sgll^95	1.1	1	0.3	0.428571				w^1118 vs. h^D33V	1.14736e-25	7.99141e-12	1.08982e-20	1.58196e-14
40	sgll^95	16.7	1	4e-05	7.27273e-05				h^WT vs. h^D33V	0.00912286	0.0463682	0.570711	0.000497166
400	sgll^95	4.75	1	6e-12	2.4e-11				h^R116Q vs. h^D33V	2.96033e-05	0.685552	0.585571	3.33692e-08
0	w^1118	0	1	1	1				w^1118 vs. sgll^95	4.04193e-40	3.05388e-06	1.83568e-12	0.0899884
4	w^1118	0.2	1	0.7	0.736842				h^WT vs. sgll^95	2.58467e-36	2.15361e-07	0.0163294	4.36885e-08
40	w^1118	0.7	1	0.4	0.470588				h^R116Q vs. sgll^95	1.7276e-35	0.000156221	0.00216093	3.33692e-08
400	w^1118	48.1	1	4e-12	2e-11				h^D33V vs. sgll^95	5.82914e-34	0.00253409	0.00109415	2.03348e-16

### Sheet: Fig.3b
maltodextrin							EtOH
F(4,10)=0.939, p=0.48							F(4,10)=38.28, p=4.93e-06
Tukey post hoc							Tukey post hoc
	diff	lwr	upr	p adj				diff	lwr	upr	p adj
h^D33V-sgll^95	0.0333333	-0.0441184	0.110785	0.631844			h^D33V-sgll^95	-0.215741	-0.435273	0.00379167	0.0546099
h^R116Q-sgll^95	0.0148148	-0.0626369	0.0922666	0.966703			h^R116Q-sgll^95	-0.412963	-0.632495	-0.193431	0.0007555
h^WT-sgll^95	-0.00833333	-0.0857851	0.0691184	0.996058			h^WT-sgll^95	-0.637037	-0.856569	-0.417505	1.86488e-05
w^1118-sgll^95	0.0166667	-0.0607851	0.0941184	0.949911			w^1118-sgll^95	-0.259259	-0.920458	-0.481394	7.80767e-06
h^R116Q-h^D33V	-0.0185185	-0.0959703	0.0589332	0.928724			h^R116Q-h^D33V	-0.197222	-0.416755	0.0223102	0.0838296
h^WT-h^D33V	-0.0416667	-0.119118	0.0357851	0.438646			h^WT-h^D33V	-0.421296	-0.640829	-0.201764	0.000644232
w^1118-h^D33V	-0.0166667	-0.0941184	0.0607851	0.949911			w^1118-h^D33V	-0.485185	-0.704718	-0.265653	0.000201762
h^WT-h^R116Q	-0.0231481	-0.1006	0.0543036	0.856765			h^WT-h^R116Q	-0.224074	-0.443606	-0.00454166	0.0449839
w^1118-h^R116Q	0.00185185	-0.0755999	0.0793036	0.99999			w^1118-h^R116Q	-0.287963	-0.507495	-0.0684305	0.0103346
w^1118-h^WT	0.025	-0.0524517	0.102452	0.821168			w^1118-h^WT	-0.0638889	-0.283421	0.155644	0.867671

### Sheet: Fig.3d, S3
Fig. 3d, F(4,80)=4.948, p=0.00129						Fig. S3a, F(4,35)=17.7, p=4.99e-08						Fig. S3b, F(4,40)=25.2, p=1.78e-10
Tukey post hoc						Tukey post hoc						Tukey post hoc
	diff	lwr	upr	p adj			diff	lwr	upr	p adj			diff	lwr	upr	p adj
h^D33V-sgll^95	-0.338455	-0.753516	0.0766055	0.163546		h^D33V-sgll^95	-0.458113	-0.805719	-0.110507	0.00487048		h^D33V-sgll^95	-0.232093	-0.334621	-0.129564	1.01878e-06
h^R116Q-sgll^95	-0.49418	-0.90924	-0.0791189	0.0114375		h^R116Q-sgll^95	-0.746888	-1.09449	-0.399282	4.32183e-06		h^R116Q-sgll^95	-0.26955	-0.372079	-0.167022	3.63788e-08
h^WT-sgll^95	-0.480148	-0.895209	-0.0650874	0.0151073		h^WT-sgll^95	-0.677955	-1.02556	-0.330349	2.40622e-05		h^WT-sgll^95	-0.30432	-0.406848	-0.201791	1.77995e-09
w^1118-sgll^95	-0.602945	-1.01801	-0.187884	0.00107223		w^1118-sgll^95	-0.940261	-1.28787	-0.592656	3.81763e-08		w^1118-sgll^95	-0.303108	-0.405636	-0.200579	1.97418e-09
h^R116Q-h^D33V	-0.155724	-0.570785	0.259336	0.832548		h^R116Q-h^D33V	-0.288775	-0.63638	0.0588312	0.142429		h^R116Q-h^D33V	-0.0374574	-0.139986	0.0650711	0.833598
h^WT-h^D33V	-0.141693	-0.556754	0.273368	0.875123		h^WT-h^D33V	-0.219842	-0.567448	0.127764	0.379604		h^WT-h^D33V	-0.0722271	-0.174756	0.0303015	0.278991
w^1118-h^D33V	-0.264489	-0.67955	0.150571	0.393189		w^1118-h^D33V	-0.482148	-0.829754	-0.134542	0.0028092		w^1118-h^D33V	-0.0710149	-0.173543	0.0315136	0.294926
h^WT-h^R116Q	0.0140315	-0.401029	0.429092	0.999982		h^WT-h^R116Q	0.0689327	-0.278673	0.416539	0.978563		h^WT-h^R116Q	-0.0347696	-0.137298	0.0677589	0.867587
w^1118-h^R116Q	-0.108765	-0.523826	0.306296	0.948556		w^1118-h^R116Q	-0.193374	-0.54098	0.154232	0.507684		w^1118-h^R116Q	-0.0335575	-0.136086	0.068971	0.881616
w^1118-h^WT	-0.122797	-0.537857	0.292264	0.921918		w^1118-h^WT	-0.262306	-0.609912	0.0852994	0.214958		w^1118-h^WT	0.00121212	-0.101316	0.103741	1

### Sheet: Fig.4
Fig. 4c, 1st exposure, F(4,33)=15.8, p=2.55e-7						Fig. 4c, re-exposure, F(4,25)=55.46, p=4.53e-12						Fig. 4d, tolerance, F(4,24)=0.119, p=0.975
Tukey post hoc						Tukey post hoc						Tukey post hoc
	diff	lwr	upr	p adj			diff	lwr	upr	p adj			diff	lwr	upr	p adj
h^D33V-sgll^95BC	12.5427	1.97709	23.1083	0.0134477		h^D33V-sgll^95BC	26.7812	14.9588	38.6036	5.32065e-06		h^WT-w^1118	0.0370957	-0.681435	0.755626	0.99987
h^R116Q-sgll^95BC	3.83321	-6.73239	14.3988	0.831864		h^R116Q-sgll^95BC	6.19667	-4.29717	16.6905	0.432344		h^R116Q-w^1118	0.0464831	-0.634203	0.727169	0.999607
h^WT-sgll^95BC	10.73	0.522656	20.9373	0.0354214		h^WT-sgll^95BC	20.3469	9.30243	31.3913	0.000117137		h^D33V-w^1118	-0.148783	-1.00207	0.704503	0.985161
w^1118-sgll^95BC	-12.7336	-22.9409	-2.52625	0.00856375		w^1118-sgll^95BC	-22.6937	-32.4557	-12.9317	3.48655e-06		sgll^95BC-w^1118	-0.00968968	-0.662001	0.642622	0.999999
h^R116Q-h^D33V	-8.70948	-19.6216	2.20263	0.169757		h^R116Q-h^D33V	-20.5845	-32.7599	-8.40913	0.000362555		h^R116Q-h^WT	0.0093874	-0.753814	0.772589	1
h^WT-h^D33V	-1.81269	-12.3783	8.75291	0.987301		h^WT-h^D33V	-6.43429	-19.0873	6.21872	0.575968		h^D33V-h^WT	-0.185878	-1.10633	0.734578	0.974532
w^1118-h^D33V	-25.2763	-35.8419	-14.7107	6.75575e-07		w^1118-h^D33V	-49.4749	-61.0254	-37.9243	2.5287e-11		sgll^95BC-h^WT	-0.0467854	-0.784792	0.691221	0.999707
h^WT-h^R116Q	6.89679	-3.66881	17.4624	0.346178		h^WT-h^R116Q	14.1502	2.7287	25.5717	0.00997062		h^D33V-h^R116Q	-0.195266	-1.08649	0.695962	0.965838
w^1118-h^R116Q	-16.5668	-27.1324	-6.0012	0.000672092		w^1118-h^R116Q	-28.8904	-39.077	-18.7037	1.06559e-07		sgll^95BC-h^R116Q	-0.0561728	-0.757387	0.645041	0.999261
w^1118-h^WT	-23.4636	-33.6709	-13.2562	1.46917e-06		w^1118-h^WT	-43.0406	-53.7936	-32.2876	1.08276e-10		sgll^95BC-h^D33V	0.139093	-0.730656	1.00884	0.989265
Fig. 4e, consumption
Timepoint 1: F(4,15)=6.45, p=0.00316						Timepoint 2: F(4,15)=0.112, p=0.976						Timepoint 3: F(4, 15)=4.581, p=0.0129
	diff	lwr	upr	p adj			diff	lwr	upr	p adj			diff	lwr	upr	p adj
h^R116Q-h^D33V	-0.0329919	-0.0969484	0.0309645	0.523437		h^R116Q-h^D33V	0.00171468	-0.0227522	0.0261816	0.999452		h^R116Q-h^D33V	-0.0538144	-0.137035	0.0294061	0.313589
sgll^95-h^D33V	-0.0449272	-0.108884	0.0190293	0.243309		sgll^95-h^D33V	0.00458078	-0.0198861	0.0290477	0.976333		sgll^95-h^D33V	-0.0916312	-0.174852	-0.00841068	0.0277343
h^WT-h^D33V	-0.0887247	-0.152681	-0.0247683	0.00501963		h^WT-h^D33V	0.000646633	-0.0238203	0.0251135	0.999989		h^WT-h^D33V	-0.0930827	-0.176303	-0.00986212	0.0250191
w^1118-h^D33V	-0.0849217	-0.148878	-0.0209652	0.00716628		w^1118-h^D33V	0.0032449	-0.021222	0.0277118	0.99345		w^1118-h^D33V	-0.0935681	-0.176789	-0.0103476	0.02417
sgll^95-h^R116Q	-0.0119352	-0.0758917	0.0520212	0.976611		sgll^95-h^R116Q	0.0028661	-0.0216008	0.027333	0.995928		sgll^95-h^R116Q	-0.0378168	-0.121037	0.0454038	0.634972
h^WT-h^R116Q	-0.0557328	-0.119689	0.00822365	0.102784		h^WT-h^R116Q	-0.00106805	-0.025535	0.0233989	0.999916		h^WT-h^R116Q	-0.0392682	-0.122489	0.0439523	0.603142
w^1118-h^R116Q	-0.0519297	-0.115886	0.0120267	0.141093		w^1118-h^R116Q	0.00153022	-0.0229367	0.0259971	0.999651		w^1118-h^R116Q	-0.0397537	-0.122974	0.0434669	0.592491
h^WT-sgll^95	-0.0437975	-0.107754	0.0201589	0.264171		h^WT-sgll^95	-0.00393415	-0.0284011	0.0205328	0.986471		h^WT-sgll^95	-0.00145143	-0.084672	0.0817691	0.999998
w^1118-sgll^95	-0.0399945	-0.103951	0.0239619	0.343743		w^1118-sgll^95	-0.00133588	-0.0258028	0.023131	0.999796		w^1118-sgll^95	-0.00193688	-0.0851574	0.0812837	0.999993
w^1118-h^WT	0.00380305	-0.0601534	0.0677595	0.999714		w^1118-h^WT	0.00259827	-0.0218686	0.0270652	0.997212		w^1118-h^WT	-0.00048545	-0.083706	0.0827351	1

### Sheet: Fig.5
Fig. 5B	Baseline activity
One-way ANOVA
F(4,41)=2.267687, p=0.0783
Fig. 5C	Peak activity (EtOH / baseline)
One-way ANOVA
F(4,41)=8.291764, p < 0.0001
	p adj		Genotype	h^D33V	h^WT	h^R116Q	sgll^95	w^1118		Difference		Genotype	h^D33V	h^WT	h^R116Q	sgll^95	w^1118		Minimum		Genotype	h^D33V	h^WT	h^R116Q	sgll^95	w^1118		Maximum		Genotype	h^D33V	h^WT	h^R116Q	sgll^95	w^1118
	-		n	10	7	7	9	13		-		n							-		n	10	7	7	9	13		-		n	10	7	7	9	13
	Genotype	n	mean	3.59807	3.94643	7.94539	8.11022	8.33665		Genotype	n	mean	3.59807	3.94643	7.94539	8.11022	8.33665		Genotype	n	mean	3.59807	3.94643	7.94539	8.11022	8.33665		Genotype	n	mean	3.59807	3.94643	7.94539	8.11022	8.33665
	h^D33V	10	3.59807	NA	0.77485	0.00245	0.00142	0.00038		h^D33V	10	3.59807	NA	0.348358	4.34732	4.51215	4.73857		h^D33V	10	3.59807	NA	-2.09478	1.90418	2.23428	2.65329		h^D33V	10	3.59807	NA	2.7915	6.79046	6.79002	6.82386
	h^WT	7	3.94643		NA	0.00402	0.00465	0.00245		h^WT	7	3.94643		NA	3.99896	4.16379	4.39022		h^WT	7	3.94643		NA	1.349	1.66538	2.06605		h^WT	7	3.94643		NA	6.64892	6.66219	6.71438
	h^R116Q	7	7.94539			NA	0.89467	0.93837		h^R116Q	7	7.94539			NA	0.164827	0.391254		h^R116Q	7	7.94539			NA	-2.33358	-1.93291		h^R116Q	7	7.94539			NA	2.66323	2.71542
	sgll^95	9	8.11022				NA	0.83262		sgll^95	9	8.11022				NA	0.226427		sgll^95	9	8.11022				NA	-1.92334		sgll^95	9	8.11022				NA	2.37619
	w^1118	13	8.33665					NA		w^1118	13	8.33665					NA		w^1118	13	8.33665					NA		w^1118	13	8.33665					NA
Fig 5D	Total activity (EtOH / baseline)
One-way ANOVA
Variable conversion: (Fold change in average counts during EtOH (0-3h) compared to before EtOH) + 0.262)^0.3333333
F(4,41)=3.144627, p=0.0241
	p adj	-	Genotype	h^D33V	h^WT	h^R116Q	w^1118	sgll^95		Difference		Genotype	h^D33V	h^WT	h^R116Q	w^1118	sgll^95		Minimum		Genotype	h^D33V	h^WT	h^R116Q	w^1118	sgll^95		Maximum		Genotype	h^D33V	h^WT	h^R116Q	w^1118	sgll^95
			n	10	7	7	13	9				n	10	7	7	13	9				n	10	7	7	13	9				n	10	7	7	13	9
	Genotype	n	mean	1.09322	1.13452	1.28792	1.3928	1.43717		Genotype	n	mean	1.09322	1.13452	1.28792	1.3928	1.43717		Genotype	n	mean	1.09322	1.13452	1.28792	1.3928	1.43717		Genotype	n	mean	1.09322	1.13452	1.28792	1.3928	1.43717
	h^D33V	10	1.09322	NA	0.74292	0.27571	0.03681	0.0396		h^D33V	10	1.09322	NA	0.041297	0.194697	0.299581	0.343954		h^D33V	10	1.09322	NA	-0.211271	-0.0578706	0.084008	0.108472		h^D33V	10	1.09322	NA	0.293865	0.447265	0.515154	0.579436
	h^WT	7	1.13452		NA	0.26468	0.08835	0.09985		h^WT	7	1.13452		NA	0.1534	0.258284	0.302657		h^WT	7	1.13452		NA	-0.120548	0.0180157	0.0443763		h^WT	7	1.13452		NA	0.427348	0.498552	0.560938
	h^R116Q	7	1.28792			NA	0.38316	0.47929		h^R116Q	7	1.28792			NA	0.104884	0.149257		h^R116Q	7	1.28792			NA	-0.135384	-0.109024		h^R116Q	7	1.28792			NA	0.345152	0.407538
	w^1118	13	1.3928				NA	0.6889		w^1118	13	1.3928				NA	0.044373		w^1118	13	1.3928				NA	-0.177866		w^1118	13	1.3928				NA	0.266612
	sgll^95	9	1.43717					NA		sgll^95	9	1.43717					NA		sgll^95	9	1.43717					NA		sgll^95	9	1.43717					NA
Minimum and Maximum were estimated with critical p-value = 0.05/2.

### Sheet: Fig. 6d
Note:0=Ctrl and 1=EtOH
GABA,genotype-by-treatment interaction F(2,12)=0.33, p=0.725; genotype F=40.31 p=4.73e-06; treatment F=32.56 p = 9.82e-05						Glycine,genotype-by-treatment interaction F(2,12)=5.464, p=0.021; genotype F=29.62 p=2.29e-05; treatment F=82.58 p = 9.97e-07						Glutamate,genotype-by-treatment interaction F(2,12)=0.666, p=0.532 ; genotype F=0.161 p=0.853 ; treatment F=60.57 p =4.98e-06						Acetylcholine,genotype-by-treatment interaction F(2,12)=0.778, p=0.481; genotype F=1.885 p= 0.194 ; treatment F=125.36 p = 1.04e-07
Tukey post hoc						Tukey post hoc						Tukey post hoc						Tukey post hoc
	diff	lwr	upr	p adj			diff	lwr	upr	p adj			diff	lwr	upr	p adj			diff	lwr	upr	p adj
h^R116Q:0-h^D33V:0	2.70615e+08	1.36102e+08	4.05127e+08	0.000226826		h^R116Q:0-h^D33V:0	3.99475e+06	1.77145e+06	6.21806e+06	0.00064659		h^R116Q:0-h^D33V:0	3.53881e+07	-1.50078e+08	2.20854e+08	0.985279		h^R116Q:0-h^D33V:0	-1.74846e+08	-6.8208e+08	3.32388e+08	0.847902
h^WT:0-h^D33V:0	1.03369e+08	-3.11432e+07	2.37881e+08	0.175584		h^WT:0-h^D33V:0	965788	-1.25752e+06	3.18909e+06	0.693897		h^WT:0-h^D33V:0	5.51546e+06	-1.79951e+08	1.90981e+08	0.999998		h^WT:0-h^D33V:0	-1.78599e+08	-6.85834e+08	3.28635e+08	0.836794
h^D33V:1-h^D33V:0	1.58439e+08	2.39271e+07	2.92952e+08	0.0182504		h^D33V:1-h^D33V:0	3.01619e+06	792884	5.2395e+06	0.00667778		h^D33V:1-h^D33V:0	-2.40056e+08	-4.25522e+08	-5.45904e+07	0.00945634		h^D33V:1-h^D33V:0	-1025335808	-1.53257e+09	-5.18102e+08	0.00021678
h^R116Q:1-h^D33V:0	3.87624e+08	2.53112e+08	5.22136e+08	5.96709e-06		h^R116Q:1-h^D33V:0	6199947	3.97664e+06	8.42325e+06	8.45e-06		h^R116Q:1-h^D33V:0	-2.61276e+08	-4.46742e+08	-7.58098e+07	0.00500427		h^R116Q:1-h^D33V:0	-1000188032	-1.50742e+09	-4.92954e+08	0.000274269
h^WT:1-h^D33V:0	2.23718e+08	8.92055e+07	3.5823e+08	0.00127956		h^WT:1-h^D33V:0	6.16269e+06	3.93938e+06	8.38599e+06	9.01e-06		h^WT:1-h^D33V:0	-2.021e+08	-3.87566e+08	-1.66344e+07	0.0301093		h^WT:1-h^D33V:0	-1.25643e+09	-1.76367e+09	-7.49197e+08	2.9004e-05
h^WT:0-h^R116Q:0	-1.67246e+08	-3.01758e+08	-3.27334e+07	0.0125998		h^WT:0-h^R116Q:0	-3.02896e+06	-5.25227e+06	-805658	0.00646796		h^WT:0-h^R116Q:0	-2.98727e+07	-2.15339e+08	1.55593e+08	0.993118		h^WT:0-h^R116Q:0	-3.75317e+06	-5.10987e+08	5.03481e+08	1
h^D33V:1-h^R116Q:0	-1.12175e+08	-2.46688e+08	2.23369e+07	0.124697		h^D33V:1-h^R116Q:0	-978562	-3.20187e+06	1.24474e+06	0.683014		h^D33V:1-h^R116Q:0	-2.75445e+08	-4.60911e+08	-8.99785e+07	0.00329575		h^D33V:1-h^R116Q:0	-8.5049e+08	-1.35772e+09	-3.43255e+08	0.00119271
h^R116Q:1-h^R116Q:0	1.17009e+08	-1.75029e+07	2.51521e+08	0.102787		h^R116Q:1-h^R116Q:0	2.20519e+06	-18111.9	4.4285e+06	0.0523429		h^R116Q:1-h^R116Q:0	-2.96664e+08	-4.8213e+08	-1.11198e+08	0.001786		h^R116Q:1-h^R116Q:0	-8.25342e+08	-1.33258e+09	-3.18108e+08	0.00154458
h^WT:1-h^R116Q:0	-4.68969e+07	-1.81409e+08	8.76153e+07	0.842033		h^WT:1-h^R116Q:0	2.16794e+06	-55370.6	4.39124e+06	0.0575012		h^WT:1-h^R116Q:0	-2.37489e+08	-4.22955e+08	-5.20225e+07	0.010221		h^WT:1-h^R116Q:0	-1081585504	-1.58882e+09	-5.74351e+08	0.000129633
h^D33V:1-h^WT:0	5.50703e+07	-7.9442e+07	1.89582e+08	0.740252		h^D33V:1-h^WT:0	2050402	-172904	4.27371e+06	0.0771678		h^D33V:1-h^WT:0	-2.45572e+08	-4.31038e+08	-6.01059e+07	0.00800582		h^D33V:1-h^WT:0	-8.46736e+08	-1.35397e+09	-3.39502e+08	0.00123937
h^R116Q:1-h^WT:0	2.84255e+08	1.49743e+08	4.18767e+08	0.000141466		h^R116Q:1-h^WT:0	5.23416e+06	3.01085e+06	7.45746e+06	4.86e-05		h^R116Q:1-h^WT:0	-2.66791e+08	-4.52257e+08	-8.13252e+07	0.00425012		h^R116Q:1-h^WT:0	-8.21589e+08	-1.32882e+09	-3.14354e+08	0.00160579
h^WT:1-h^WT:0	1.20349e+08	-1.41635e+07	2.54861e+08	0.0897832		h^WT:1-h^WT:0	5196900	2.97359e+06	7.42021e+06	5.22e-05		h^WT:1-h^WT:0	-2.07616e+08	-3.93082e+08	-2.21499e+07	0.0254319		h^WT:1-h^WT:0	-1.07783e+09	-1.58507e+09	-5.70598e+08	0.000134089
h^R116Q:1-h^D33V:1	2.29185e+08	9.46724e+07	3.63697e+08	0.00103696		h^R116Q:1-h^D33V:1	3.18376e+06	960450	5.40706e+06	0.00440424		h^R116Q:1-h^D33V:1	-2.12194e+07	-2.06685e+08	1.64247e+08	0.998612		h^R116Q:1-h^D33V:1	2.51478e+07	-4.82086e+08	5.32382e+08	0.999977
h^WT:1-h^D33V:1	6.52784e+07	-6.92338e+07	1.99791e+08	0.596148		h^WT:1-h^D33V:1	3146498	923192	5.3698e+06	0.00482888		h^WT:1-h^D33V:1	3.7956e+07	-1.4751e+08	2.23422e+08	0.980016		h^WT:1-h^D33V:1	-2.31096e+08	-7.3833e+08	2.76138e+08	0.653451
h^WT:1-h^R116Q:1	-1.63906e+08	-2.98418e+08	-2.9394e+07	0.0144973		h^WT:1-h^R116Q:1	-37258.7	-2.26056e+06	2.18605e+06	1		h^WT:1-h^R116Q:1	5.91754e+07	-1.26291e+08	2.44641e+08	0.883443		h^WT:1-h^R116Q:1	-2.56244e+08	-7.63478e+08	2.50991e+08	0.557943
