## Supplementary material for "Genetic vitamin B6 deficiency and alcohol interaction in behavior and metabolism": Table S4

### Sheet: TableS4
	Dim.1	Dim.2	Dim.3	Dim.4	Dim.5
(2R)-2-Amino-3-(methylsulfinyl)propanoic acid	0.0310196	1.27465	0.00145404	0.0124266	0.0470786
1-Methyl-L-Histidine	0.133727	0.342421	0.00149062	0.00102103	0.428046
2-Aminobutyrate/2-Aminoisobutyrate	0.430308	0.0731989	0.840772	0.120315	0.00822694
2-hydroxybutyrate/2-hydroxyisobutyrate	0.519888	0.0166589	0.739032	0.0871109	0.037456
2-hydroxyglutarate	0.692721	0.0441078	0.000150492	0.346104	0.102202
3-Aminobutyrate/3-Aminoisobutyrate	0.174157	0.114129	0.859454	0.63445	0.00624594
3-Hydroxy-3-Methylglutaryl-Coa	0.0969884	0.838574	0.645432	0.0133745	0.00427347
3-Hydroxybutyrate	0.813102	0.0163925	0.00707556	0.00397478	0.00350598
3-hydroxybutyrylcarnitine	0.555337	0.150444	0.00246081	0.330703	0.356846
3-hydroxyisobutyrate	0.00144698	0.751875	0.228065	0.472158	1.07787
3-Hydroxymethylglutarate	0.78481	0.0106157	0.0402293	0.00316494	0.104593
3-Methyl-2-Oxovalerate/Ketoleucine	0.637258	2.95e-05	0.00474374	0.00334767	0.190398
3-phosphoglycerate	0.732543	0.122056	0.000248186	0.00851306	0.1935
3,4-Dihydroxybenzoate	0.264639	0.147358	0.00384114	2.11081	0.334422
3,4-dihydroxyphenylalanine(L-DOPA)	0.580107	0.0515559	0.385058	0.000228778	0.409941
3'-Dephosphocoenzyme A	0.458437	0.553329	0.0563861	0.0251761	0.00389585
4-Coumarate	0.193054	0.539435	0.70755	0.493708	0.000219068
4-Guanidinobutanoate	0.516531	0.0352169	0.00187098	0.0290234	1.16077
4-hydroxybutyrate	0.673278	0.00377889	0.302287	0.0741603	0.185949
4-Hydroxyphenyllactate	0.0700128	0.0122762	0.925335	1.65417	0.00118175
4-Imidazoleacetate	0.727156	0.0488799	0.00235305	0.150216	0.0291184
4-Pyridoxate	0.338418	0.687818	0.019465	0.161508	0.24293
5-Aminolevulinate	0.0079424	0.70502	0.471647	0.439174	0.664211
5-Aminopentanoate	0.523058	0.000643292	0.751411	0.0547535	0.155398
5-Methylcytidine	0.122572	0.479613	0.834779	0.39675	0.0111417
5-Methylcytosine	0.461669	0.000620393	0.874347	0.0260597	0.000248751
5,6-Dihydrouridine	0.315183	0.0324468	0.0671396	0.0901029	0.119904
5'-Deoxyadenosine	0.302888	0.022034	1.0393	0.048752	0.966819
6-Hydroxynicotinate	0.000497449	0.642228	0.83541	0.757981	0.0701341
6-Phosphogluconate	0.504272	0.329416	0.272658	0.173413	0.0153217
Acetyl-CoA	0.732649	0.00550231	0.143863	0.195494	0.0303941
Acetylcarnitine	0.701403	0.00131317	0.0606881	0.145236	0.00119732
Acetylcholine	0.754393	0.0459747	1.73e-05	0.0772384	0.000496002
Acetylserine	0.575506	0.333032	0.112861	0.116439	0.0989675
Aconitate	0.0849371	0.473219	0.510482	0.0187267	1.95207
Adenine	0.306712	0.101877	1.02544	0.0902259	0.703122
Adenosine	0.116203	0.0923027	1.51143	0.0381075	0.0417543
Adenosine 2',3'-Cyclic Phosphate	0.011309	0.00120269	1.80673	0.450845	0.533028
Adenosine 5'-Diphosphate	0.709855	0.0166001	0.0817902	0.0307195	0.226551
Adenosine monophosphate/Deoxyguanosine monophosphate	0.499437	0.145636	0.611272	0.0299905	0.00102454
Adenosine.Triphosphate	0.0913199	0.0459734	0.0898136	0.300219	0.0513044
Adenylosuccinate	0.351317	0.0754779	0.929649	0.251293	0.0616294
Alanine	0.189262	0.64243	0.205472	1.12137	0.0545682
Allantoin	0.196804	0.0132075	0.323423	1.8344	0.00501418
Allothreonine.Threonine	0.0109283	0.878962	0.123048	0.626866	0.0392359
Aminoadipate	0.184187	0.211648	0.296991	0.104193	1.15715
Arginine	0.572168	0.0772476	0.154849	0.0450354	0.074039
Argininosuccinate	0.000990897	0.675615	0.987177	0.559936	0.167357
Ascorbate	0.778739	0.0276457	0.0484639	0.00995853	0.00329948
Asparagine	0.0209631	0.606427	0.203185	1.41646	0.0168595
Aspartate	0.432549	0.516983	0.129463	0.152318	0.288396
Azelate	0.677644	0.093566	0.220796	0.00871798	0.0135588
Beta.Alanine	0.00180614	0.348216	0.0240733	0.214558	2.75583
Betaine	0.00861573	0.645091	0.771148	0.028057	0.353218
Biotin	0.656014	0.0936663	0.274279	0.00124387	0.00850608
C10:0 Carnitine	0.786477	0.00332408	0.0261248	0.11693	0.0268588
C10:1 Carnitine	0.665345	7.61e-06	0.158688	0.38857	0.0212295
C12:0-Carnitine	0.617244	0.250595	0.00200805	0.323485	0.023964
C12:0-OH Carnitine	0.0339358	0.289471	1.04343	1.42309	0.00257523
C12:1 Carnitine	0.710876	0.108737	0.0899392	0.13902	6.67e-05
C14:0-Carnitine	0.639481	0.255047	0.059254	0.163211	0.0227152
C14:0-OH Carnitine	0.0947763	0.018073	1.42245	1.01366	0.0250563
C14:1 Carnitine	0.562154	0.33956	0.056679	0.279475	0.065579
C14:1-OH Carnitine	0.25499	0.0831838	0.634189	1.53828	0.00299585
C14:2 Carnitine	0.545097	0.27885	0.114022	0.101721	0.269361
C15:0 Carnitine	0.745386	0.0749511	0.0250777	0.059915	0.0978714
C16:0 Carnitine	0.731784	0.0783794	0.0096433	0.0124499	0.215871
C16:0-OH Carnitine	0.519076	0.162489	0.12491	0.538034	0.59654
C16:1 Carnitine	0.502413	0.422938	0.0131547	0.0231819	0.519908
C16:1-OH Carnitine	0.482821	0.0417144	0.400276	0.919286	0.0527717
C17:0 Carnitine	0.707276	0.022291	1.63e-05	0.172765	0.163777
C18:0-Carnitine	0.764074	0.0309131	0.00375325	0.0546688	0.14707
C18:0-OH Carnitine	0.305057	0.112943	0.0137526	0.714242	1.08907
C18:1 Carnitine	0.76213	0.0358735	0.00150139	0.0204345	0.162225
C18:2 Carnitine	0.00358109	0.0793309	0.0171738	0.124292	0.104794
C20:0 Carnitine	0.428754	0.536682	0.190255	0.0105311	0.322665
C22:0 Carnitine	0.164022	0.589061	0.296188	0.38445	1.3772
C3:0-OH Carnitine	0.62262	0.0333001	0.105047	0.0023736	0.391793
C4:0-Carnitine	0.767104	0.0123428	0.0317403	0.00397506	0.151315
C5:0 Carnitine(AC 5:0)	0.369947	0.000629151	0.612083	0.116612	0.997872
C5:0-DC Carnitine	0.692298	0.129225	0.0103227	0.27819	0.0287542
C6:0 Carnitine	0.754495	0.000404809	0.122608	0.0819694	0.00637193
C6:0-DC Carnitine_01	0.20793	0.27814	0.475417	0.838131	1.13272
C6:0-DC Carnitine_02	0.434008	0.353348	0.390237	0.330158	0.0677668
C6:0-OH Carnitine_01	0.675556	0.0440991	0.292647	0.0550226	6.03e-05
C6:0-OH Carnitine_02	0.145397	0.430394	0.897314	0.188207	0.0407253
C7:0-DC Carnitine	0.384598	0.068065	0.517829	0.441418	1.01909
C8:0-Carnitine_01	0.746207	0.0386376	0.0273217	0.175665	0.0130869
C8:0-Carnitine_02	0.685367	0.157583	7.36e-05	0.0360855	0.0356937
C8:0-OH Carnitine_01	0.520784	0.36458	0.250656	0.0888127	0.0726598
C8:0-OH Carnitine_02	0.010041	0.258647	1.3475	0.789068	0.475699
C9:0 Carnitine	0.633041	0.0754533	0.188892	0.000525173	0.0624487
C9:0-OH Carnitine	0.0424186	0.0773082	0.799101	0.0175568	0.686142
Caprylate	0.495286	0.0690217	0.386871	0.0921657	0.00861755
Carbamoyl Phosphate	0.0644507	0.285102	0.384318	0.367082	0.418279
CDP-choline	0.671376	0.194316	0.124848	0.00163284	0.0341738
CDP-Ethanolamine	0.583616	0.0814685	0.246605	0.543963	0.0322963
Cellobiose/Maltose/Lactose/Trehalose	0.0406644	1.28871	0.16266	0.210711	0.0943594
Chlorogenic acid	0.102298	0.602962	0.788388	0.32871	0.0632569
Choline	0.0285192	0.0908835	1.56676	0.41837	0.07747
Citramalate	0.0229839	0.00308832	0.908208	1.90738	0.694544
Citrate	0.487561	0.0838921	0.0968627	0.0785846	1.01018
Citrulline	0.174892	0.657821	0.0677063	1.13318	0.0490114
Coenzyme.A	0.00626007	1.22343	0.140395	0.00666075	0.733117
Creatine	0.259854	0.325996	0.906596	0.0952147	0.331176
Cystathionine	0.0452897	1.37544	0.109977	0.00738607	0.0782507
Cysteinylglycine	0.0128422	0.720659	0.0286895	1.24922	0.407469
Cytidine	0.702329	0.0119598	0.0722312	0.0784656	0.169747
Cytidine 3'- monophosphate(3'-CMP)	0.248087	0.367142	0.792268	0.390682	0.030005
Cytidine 5'-monophosphate(5'-CMP)	0.610986	0.0885617	0.229064	0.364501	0.00589108
Cytidine 5'-triphosphate	0.649449	0.00625819	0.10778	0.0835914	0.00135646
Cytidine.Diphosphate	0.027311	0.200076	0.0481995	1.40102	0.60674
Cytosine	0.257808	0.597333	0.0968648	0.282878	0.463071
D-Ribose 5-Phosphate	0.42108	0.000827116	0.966541	0.00821378	0.000142786
D-Sedoheptulose 7-phosphate	0.735608	0.0427963	0.145262	0.043981	0.0286731
Decanoate	0.58034	0.00389791	0.0434052	1.14475	0.0858011
Deoxycarnitine	0.000227117	1.45001	0.0784427	0.169335	0.0327753
Deoxycytidine Monophosphate	0.383636	0.307138	0.0265451	0.636673	0.0270124
Deoxyguanosine	0.00524483	1.3947	0.0769984	0.0741083	0.223997
Deoxyribose	0.0360544	0.858351	0.732212	0.0732752	0.0273269
Diaminopimelate	0.302696	0.813289	0.137086	0.156397	0.000122257
Dihydrobiopterin	0.00874855	1.51459	0.00311408	0.000106465	0.154924
Dihydroorotate	0.0257114	1.15996	0.00234648	0.742585	0.310046
Dihydrouracil	0.600846	0.0948804	0.100252	0.267087	2.57e-07
FAD	0.0137655	0.869988	0.0400811	0.70771	0.954675
Fructose.Bisphosphate	0.355669	0.088263	0.28301	0.000431782	0.939957
Fucose/Rhamnose_01	0.722894	0.0327462	0.134986	2.86e-05	0.200624
Fucose/Rhamnose_02	9.91e-05	0.064697	1.56699	0.398061	0.0301153
Fumarate	0.156043	0.532742	0.0342691	0.417679	0.817659
Gamma-Aminobutyric acid (GABA)	0.380014	0.151544	0.645291	0.0994162	0.026831
gamma-Glutamylcysteine	0.131648	0.641833	0.0286192	1.14519	0.472822
Gluconate	0.564379	0.331627	0.00970167	0.145865	0.0687297
Glucosamine.Mannosamine	0.121216	0.52063	0.830442	0.468558	0.372503
Glucose	0.5451	0.00193541	0.43531	0.109083	0.245689
Glucose 1-Phosphate/Fructose 6-phosphate_01	0.116901	0.833325	0.620206	0.00293481	0.098764
Glucose 1-Phosphate/Fructose 6-phosphate_02	0.0561058	1.16477	0.218259	0.258289	0.137865
Glucose.6.phosphate	0.00415018	1.11164	0.140355	0.481673	0.256729
Glutamate	0.122293	0.706187	0.0433226	1.08296	0.744239
Glutamine	0.584018	0.0335648	0.00609853	0.934065	0.0650267
Glutathione.oxidized	0.0426349	0.584799	0.694538	0.0271971	0.0429206
Glutathione.Reduced	0.00767081	0.780632	0.0699666	1.01719	0.777414
Glyceraldehyde 3-Phosphate	0.521657	0.0943259	0.607686	0.00434379	0.0167954
Glycerate	0.0111739	0.552497	0.662871	1.38255	0.160799
Glycero-3-Phosphocholine	0.322984	0.0109963	0.473115	0.201328	1.95529
Glycerol	0.432254	0.0139871	0.619772	0.0464981	0.842602
Glycerol 3-Phosphate/Glycerol 1-Phosphate	0.733312	0.0147794	0.00580832	0.387431	0.0480822
Glycine	0.471607	0.383302	0.390153	0.000617334	0.000865646
Glyoxylate	0.0970572	0.193065	0.596338	1.07177	1.69738
Guanidinopropionic.acid	0.109476	0.162331	0.465307	2.15649	0.17323
Guanine	0.312583	0.0450254	1.24548	0.0047658	0.251309
Guanosine	0.785414	0.00253953	0.0330864	0.141661	0.00270081
Guanosine.Diphosphate	0.70255	0.0996614	0.143614	0.0297416	0.0106468
Guanosine Diphosphate Mannose(GDP-mannose)	0.00227006	1.42005	0.00335427	0.00343188	0.479965
Guanosine.Monophosphate	0.532133	0.062937	0.61934	0.0371144	0.0539575
Guanosine.Triphosphate	0.34299	0.000136193	0.0932033	0.581297	0.0135917
Heptanoate	0.202141	0.347775	1.08608	0.00533205	0.203963
Hexose phosphate	0.375356	0.459885	0.0572812	0.27701	0.0721344
Hexose_01	0.035153	0.85245	0.790774	0.0224771	0.309782
Hexose_02	0.508334	0.27588	0.00633295	0.244839	0.0492197
Histamine	0.0796411	1.23075	0.129951	0.0198993	0.0125269
Histidine	0.105399	1.07714	0.0751904	0.240979	0.470076
Homoserine	0.201055	0.784401	0.196963	0.683986	0.00809369
Hydroxybenzoate	0.431614	0.61725	0.164812	0.0493063	0.0393159
Hydroxykynurenine	0.222847	0.314832	0.431762	1.05806	0.205398
Hydroxypyruvate	0.00388328	0.726616	0.367443	0.326507	0.69568
Hypoxanthine	0.0728201	0.390272	1.33759	0.0350246	0.478615
Inosine	0.717745	0.0338404	0.0925742	0.131261	0.170562
Inosine Triphosphate	0.584813	0.00698103	0.00789372	0.406618	0.289644
Inosine-Monophosphate	0.269729	0.122158	1.16719	0.0717435	0.119573
Isobutyrate/Butyrate/Acetoin	0.668689	0.0891233	0.00161495	0.111109	0.134391
Isoleucine	0.562126	0.276838	0.256566	0.00505303	0.0255693
Kynurenate	0.244289	0.993758	0.0120062	0.185233	0.0442501
Kynurenine	0.536908	0.0750394	0.282782	0.515143	0.174101
L.Carnitine	0.00496141	0.135225	0.214126	1.27688	0.351646
L-Cysteine-glutathione disulfide	0.65995	0.0529303	0.0798516	0.126124	0.111022
Lactate/Glyceraldehyde	0.735571	0.0167907	0.109887	0.123833	0.0414736
Lactoylvaline	0.445254	0.603655	0.123876	0.038768	0.0777719
Lipoamide	0.00196885	0.257098	0.516889	0.0329043	1.95722
Lysine	0.651919	0.0392058	0.21638	0.00891055	0.236703
Malate	0.0724859	0.233769	0.0901946	1.8887	1.8286
Maleate	0.0806745	0.159307	1.19188	0.478485	0.402494
Malonate	0.766926	0.0447796	0.0668056	0.000175029	0.0326855
Mandelate/2-Hydroxyphenylacetate/Vanillin/',4'-Dihydroxyacetophenone/3-Hydroxyphenylacetate/Resorcinol Monoacetate	0.000389892	0.700399	0.971859	0.307779	0.105244
Mannitol/Galactitol/Sorbitol	0.634668	0.0382401	0.251082	0.10795	0.143733
Methionine	0.560798	0.0436974	0.449615	0.0664933	0.0174889
Methionine.Sulfoxide	0.468462	0.0336542	0.813844	0.0857294	0.0635077
Methylthioadenosine	0.42243	0.624192	0.0323739	0.198029	0.2484
Mevalonate	0.277781	0.491095	0.476948	0.0992838	0.751075
Myoinositol	0.189534	0.869832	0.250178	0.0609546	0.380824
N-Acetyl-L-ornithine	0.0849143	0.00179329	0.489634	0.0376324	1.44375
N-Acetylasparagine	0.049026	0.0441452	0.115952	0.436173	3.17344
N-Acetylaspartate	0.104396	0.00095524	0.0169901	0.0899118	4.49889
N-Acetylcysteine	0.634381	0.0927217	0.000823588	0.473028	0.000339235
N-Acetylglucosamine -phosphate	0.0206727	1.47091	0.0938173	0.000513054	0.0122338
N-Acetylglutamate	0.164345	0.631227	0.19889	0.0718358	1.60226
N-Acetylglycine	0.592173	0.187262	0.00598728	0.346226	0.420981
N-Acetylleucine	0.719348	0.00209915	0.0563842	0.388107	0.0963511
N-Acetylmethionine	0.424573	0.121439	0.892156	0.0151716	0.0047437
N-Acetylphenylalanine	0.692686	0.0308713	0.0472869	0.00426421	3.59e-05
N-Acetylputrescine	0.0113917	0.714056	0.164441	0.0726496	2.90425
N-Acetyltryptophan	0.512674	0.0045621	0.023798	1.41955	0.00971269
N-Alpha-Acetyllysine	0.211569	0.646068	0.410036	0.319486	0.0861826
N-Formyl-L-Methionine	0.00997711	0.0149376	0.503513	1.8078	1.22556
N-Methyl-Alanine	0.0898278	0.47107	0.00828948	2.20365	3.48e-05
N-Metyl-Alanine	0.0848677	0.606821	0.00804148	2.07102	0.236012
N,N-Dimethylarginine	0.705303	0.14022	0.0261662	0.012295	0.0853044
N,N,N-Trimethyllysine	0.0745573	1.33416	0.0633555	0.103098	0.01177
NAD+	0.0133852	0.725021	0.491059	0.00219801	0.205778
NADH	0.503558	0.0165919	0.551138	0.20561	0.349963
NADP	0.559469	0.0544666	0.144194	0.782348	0.0737365
NADPH	0.506494	0.0140381	0.00214325	0.746292	0.681208
Nicotinamide	0.35336	0.256092	0.000822309	0.0331738	0.486012
Nicotinamide Hypoxanthine Dinucleotide	0.26633	0.237912	0.0453659	0.426576	1.68045
Nicotinamide Mononucleotide	0.111097	0.150879	0.088095	1.02778	0.57232
Nicotinate	0.344642	0.0516174	1.14627	0.0561153	0.168023
Nonanoate	0.470945	0.205217	0.591648	0.000578641	0.208501
Norleucine/Leucine	0.541392	0.257098	0.345535	0.014912	0.000212744
Norvaline/Valine	0.570667	0.174645	0.309146	0.00577183	0.00311911
O-Succinyl-Homoserine	0.418069	0.14573	0.0531859	0.496102	0.497873
Omega-Hydroxydodecanoate	0.613182	0.210485	0.17794	0.19517	0.0175217
Ophthalmate	0.277335	0.00615652	0.982449	0.00108309	0.305771
Ornithine	0.268447	0.812015	0.133765	0.183754	0.0202166
Orotate	0.202695	0.967059	0.202509	0.0421818	8.31e-05
Orotidine	0.0868923	0.165361	0.0880019	0.181663	0.628504
Oxoadipate	0.00329112	0.0541043	1.17597	0.578705	1.71432
Oxoglutarate (alpha-Ketoglutarate)	0.630357	0.261489	0.038913	0.0459267	0.297051
Pantetheine	0.515878	0.187773	0.254189	0.0484331	0.0598855
Pantothenate	0.00746269	0.229764	0.0103153	0.435334	1.22138
Petroselinate/Elaidate/Oleate	0.107709	1.21807	0.0525991	0.0423108	0.0207622
Phenylalanine	0.583965	0.177548	0.376869	0.0199478	0.0143023
Phosphoenolpyruvate (PEP)	0.474807	0.271181	0.0776444	0.573199	0.0212618
Phosphoethanolamine	0.179899	0.815932	0.435983	0.0219393	0.0112535
Phosphonoacetate	0.0399436	0.731143	0.712466	0.377156	0.161557
Phosphorylcholine	0.0771709	0.929102	0.442019	0.0181563	0.590815
Phosphoserine	0.557639	0.40074	0.022244	0.228244	0.0772932
Pipecolate	0.435932	0.241547	0.528718	0.149168	0.13722
Proline_Pos	0.56765	0.135844	0.00120014	0.852165	0.0633567
Propionyl coenzyme A	0.412008	0.417127	0.337972	0.312484	0.00042805
Propionylcarnitine(C3:0 Carnitine)	0.763505	0.0114224	0.110232	0.00422698	0.00647658
Pseudouridine	0.387605	0.000549473	1.12801	0.00573677	0.0304953
Pterin	0.00578041	1.53122	0.0080131	0.022408	0.00451949
Pyridoxine	0.0039398	0.104933	0.320068	2.11611	1.90317
Pyruvate	0.0321091	0.849299	0.588362	0.412877	0.184031
Quinate	0.000713213	0.249986	1.6445	0.0442879	0.390661
Raffinose	0.43956	0.285672	0.300051	0.0353146	0.762325
Riboflavin	0.265701	0.905782	0.0509295	0.073182	0.232521
Ribose	0.0218618	0.376006	0.971596	0.561488	0.24664
S-Adenosylhomocysteine	0.305987	0.0020568	0.0195115	2.20179	0.143904
S-Adenosylmethionine	0.74869	0.0518907	0.0699939	0.0537279	0.0930956
S-Lactoylglutathione	0.173263	0.515792	0.458796	0.498551	0.00536964
Saccharate/Galactarate_01	0.17515	0.165602	0.491662	1.81157	0.310676
Saccharopine	0.00186771	1.11069	0.165492	0.218595	0.756309
Sarcosine	0.236314	0.977345	0.00647099	0.171166	0.217009
Sebacate	0.594189	0.210736	0.166519	0.157092	0.0159549
Serine	0.00160754	1.47358	0.0636757	0.0475995	0.10201
Stachyose	0.0310257	0.160804	1.69485	0.101486	0.528196
Suberate	0.397454	0.120828	0.467922	0.80308	0.0415422
Succinate	0.0442932	0.000914498	0.868308	0.257342	3.65871
Sucrose	0.041461	1.02675	0.497042	0.131399	0.00324894
Tartrate	0.294446	0.113855	0.816864	0.739927	0.211229
Taurine	0.263564	0.52171	0.222476	0.317274	0.290974
Thiamine	0.696814	0.0757778	0.0710776	0.297527	0.0262434
Thiamine Pyrophosphate	0.546997	0.00583361	0.163288	0.282597	0.198742
Threitol/Erythritol	0.466704	0.232373	0.30716	0.249493	0.0342817
Thymidine	0.270976	0.160876	1.11736	0.235573	0.110449
Trans-1,2-Cyclohexanediol/Hexanoate	0.343774	0.252731	0.84125	0.0212989	0.189271
Trans-hydroxyproline/Cis-hydroxyproline_01	0.0925371	0.296371	0.217878	1.17627	0.0232053
Trans-hydroxyproline/Cis-hydroxyproline_02	0.0290144	1.0172	0.0417159	0.38681	1.19929
Trigonelline	0.000942871	0.928455	0.465388	0.333607	0.0179344
Trimethylacetic acid/Pentanoate	0.0410006	0.274231	0.524897	0.443114	0.640169
Tryptophan	0.735011	0.000685778	0.221851	0.0405296	0.0133794
Tyramine	0.046488	1.01764	0.495315	0.214836	0.0404264
Tyrosine	0.174823	0.727955	0.562125	0.0362044	0.10482
Uracil	0.669738	0.124996	0.216713	0.048929	0.0263002
Urate	0.00556039	1.45944	0.0314191	0.0200732	0.291809
Ureidopropionate	0.647024	0.0788026	0.301128	0.0968981	0.0589732
Ureidosuccinic acid(Carbamoyl aspartate)	0.488738	0.564165	4.41e-05	0.227188	0.000209904
Uridine	0.790718	0.0148648	0.024744	0.0350465	0.00499177
Uridine 5'-diphosphate (UDP)	0.338043	0.110107	0.00830296	1.05041	0.429873
Uridine Diphosphate Glucose	0.123708	0.0768559	0.565078	1.11931	1.62858
Uridine Diphosphate Glucuronate	0.636646	0.112201	0.0281727	0.173517	0.562228
Uridine Diphosphate-N-Acetylglucosamine/Uridine Diphosphate-N-Acetylgalactosamine	0.00723951	0.324285	0.619566	0.0665837	3.14733
Uridine Monophosphate	0.531558	0.422422	0.193189	0.0279816	0.0100706
UTP	0.180975	0.364459	0.787463	0.1038	0.25071
Xanthine	0.0739512	1.42264	0.0116454	0.00248738	0.00032561
Xanthosine	0.289164	0.503449	0.329139	0.790597	0.0706455
Xanthurenate	0.634539	0.130341	0.165679	0.00215863	0.00140598
Xylitol/Ribitol/Arabitol	0.7307	0.000143968	0.261818	0.00263042	0.000234375
Xylose/Arabinose/Lyxose	0.0544258	0.612456	1.00437	0.00138959	0.177908
Xylose/Arabinose/Lyxose_02	0.496024	0.0915721	0.347149	0.200422	0.0239164
