## Supplementary material for "Genetic vitamin B6 deficiency and alcohol interaction in behavior and metabolism": Table S5

### Sheet: TableS5
metabolite	p_geno	p_treatment	p_interaction	p_geno_adjust	p_treatment_adjust	p_interaction_adjust
Acetyl CoA	0.0338257	1.02e-05	0.00100737	1	0.0028166	0.282064
Acetylcholine	0.39095	3.28e-05	0.146264	1	0.00861692	1
Acetylserine	0.00016329	3.16e-05	0.00352884	0.0445783	0.0083755	0.959845
Ascorbate	0.0599369	0.000129943	0.115999	1	0.0323557	1
Biotin	0.14587	6.56e-05	0.194419	1	0.0169267	1
C10:0 Carnitine	0.555795	2.44e-05	0.0254479	1	0.00656404	1
C10:1 Carnitine	0.301242	0.000109676	0.00317041	1	0.0275286	0.865522
C12:0-Carnitine	0.0105393	3.83e-05	0.0151446	1	0.0100366	1
C12:0-OH Carnitine	0.0116765	0.167413	0.000143088	1	1	0.0409232
C12:1 Carnitine	0.0839475	1.69e-05	0.00441084	1	0.00458934	1
C14:0-Carnitine	0.0055954	1.76e-05	0.00513512	1	0.00477371	1
C14:1 Carnitine	0.00453947	6.1e-05	0.0066071	1	0.0158529	1
C14:0-OH Carnitine	0.118987	0.000628577	4.3e-05	1	0.14583	0.0124225
C18:0-Carnitine	0.681431	0.000165137	0.226318	1	0.0407888	1
C18:1 Carnitine	0.580296	0.000145178	0.557789	1	0.0360041	1
C4:0-Carnitine	0.870875	0.000172845	0.824451	1	0.0425199	1
C6:0 Carnitine	0.342107	0.000116995	0.0230015	1	0.0292487	1
C6:0-DC Carnitine_02	1.46e-05	3.38e-07	2.01e-05	0.00410745	9.77e-05	0.005818
C6:0-OH Carnitine_01	0.238294	6.68e-06	0.0082659	1	0.00185623	1
C8:0-Carnitine_01	0.542649	1.11e-05	0.00547822	1	0.0030528	1
C8:0-OH Carnitine_01	0.000149224	2.39e-06	0.00287142	0.0408874	0.000675581	0.78677
CDP-choline	0.00144939	1.24e-06	0.0801514	0.372492	0.000355635	1
Cystathionine	1.1e-05	0.0540126	0.0248248	0.00313345	1	1
D-Sedoheptulose 7-phosphate	0.0269321	2.6e-05	0.0673646	1	0.00693127	1
Deoxycarnitine	2.32e-05	0.255577	0.00609193	0.00650767	1	1
Deoxyguanosine	5.95e-06	0.86029	0.00751037	0.00170659	1	1
Dihydrobiopterin	9.23e-11	0.894961	0.41176	2.68e-08	1	1
Glycerol 3-Phosphate/Glycerol 1-Phosphate	0.11812	9.45e-05	0.0279256	1	0.0241084	1
Guanosine	0.360129	3.25e-06	0.0774801	1	0.000906116	1
Hydroxybenzoate	0.000697147	6.87e-05	0.91973	0.184047	0.0175896	1
Inosine	0.0227247	4.65e-05	0.0102861	1	0.0121324	1
Isoleucine	0.0118886	0.000108988	0.178685	1	0.027465	1
Malonate	0.395576	2.24e-05	0.703018	1	0.00603963	1
N-Acetylglucosamine -phosphate	5.49e-05	0.0446198	0.0470274	0.0151495	1	1
N.Acetylleucine	0.199972	6.15e-05	0.109651	1	0.0159327	1
N,N,N-Trimethyllysine	7.75e-06	0.0171374	0.00736536	0.00221558	1	1
Norleucine.Leucine	0.0136657	0.000107215	0.0891488	1	0.0271254	1
Omega-Hydroxydodecanoate	0.000706076	1.01e-06	0.00134584	0.185698	0.000290916	0.374145
Oxoglutarate (alpha-Ketoglutarate)	0.0140359	3.22e-05	0.262529	1	0.00850317	1
Phenylalanine	0.0132127	2.57e-05	0.0232022	1	0.00687466	1
Phosphoserine	2.2e-05	2.19e-07	5.33e-05	0.00618482	6.36e-05	0.0153603
Propionyl coenzyme A	3.53e-05	1.02e-05	0.000118986	0.00978501	0.0028166	0.0341489
Propionylcarnitine(C3:0 Carnitine)	0.0118142	1.31e-06	0.0471448	1	0.000374505	1
Pterin	4.84e-06	0.710869	0.783014	0.00139453	1	1
Riboflavin	8.71e-05	0.00121732	0.832405	0.0239405	0.264157	1
S.Adenosylmethionine	0.00244268	3.24e-06	0.529734	0.613112	0.000906116	1
Serine	9.6e-06	0.143584	0.0175108	0.00273516	1	1
Thiamine	0.019043	9.9e-05	0.237276	1	0.0251541	1
Tryptophan	0.271315	2.37e-06	0.0136882	1	0.000672103	1
Uracil	0.0459132	1.55e-05	0.546693	1	0.00423562	1
Urate	1.84e-06	0.0133034	0.846117	0.000531715	1	1
Ureidosuccinic acid(Carbamoyl aspartate)	3.37e-05	1.97e-06	0.00218285	0.00936672	0.000561095	0.600284
Uridine	0.0545554	2.93e-05	0.0735294	1	0.00779625	1
3-Hydroxybutyrate	0.944697	3.19e-06	0.868629	1	0.000896149	1
3-Hydroxymethylglutarate	0.942085	6.59e-05	0.9875	1	0.0169314	1
3-phosphoglycerate	0.0890673	1.38e-05	0.138306	1	0.00378729	1
6-Phosphogluconate	2.78e-05	2.87e-06	0.000239228	0.00774479	0.00081051	0.0681799
Xanthine	1.26e-05	0.00151264	0.120064	0.00356901	0.31463	1
