## Supplementary material for "Genetic vitamin B6 deficiency and alcohol interaction in behavior and metabolism": Table S6

### Sheet: TableS6
	Total	Expected	Hits	Raw p	FDR	Impact	by
Pyrimidine metabolism	40	1.6949	10	2.21e-06	0.00017054	0.39649	Treatment
Butanoate metabolism	14	0.59322	6	9.62e-06	0.00037053	0.2	Treatment
Alanine, aspartate and glutamate metabolism	23	0.97458	7	2.25e-05	0.0005765	0.48649	Treatment
beta-Alanine metabolism	14	0.59322	5	0.00016441	0.0031649	0.15963	Treatment
Valine, leucine and isoleucine biosynthesis	8	0.33898	3	0.0034338	0.052881	0	Treatment
Pentose phosphate pathway	22	0.9322	4	0.011768	0.15102	0.30127	Treatment
Lipoic acid metabolism	27	1.1441	4	0.024173	0.2659	0.00189	Treatment
Glycine, serine and threonine metabolism	29	1.2288	4	0.030749	0.29596	0.41948	Treatment
Pantothenate and CoA biosynthesis	20	0.84746	3	0.04892	0.34244	0.0637	Treatment
Citrate cycle (TCA cycle)	20	0.84746	3	0.04892	0.34244	0.14158	Treatment
Propanoate metabolism	20	0.84746	3	0.04892	0.34244	0.22803	Treatment
Valine, leucine and isoleucine degradation	38	1.6102	4	0.072433	0.45744	0.03573	Treatment
Glyoxylate and dicarboxylate metabolism	24	1.0169	3	0.077231	0.45744	0.16666	Treatment
Glutathione metabolism	26	1.1017	3	0.093581	0.48038	0.12916	Treatment
Glycolysis or Gluconeogenesis	26	1.1017	3	0.093581	0.48038	0.21932	Treatment
Arginine biosynthesis	13	0.55085	2	0.10182	0.49002	0.07317	Treatment
Arginine and proline metabolism	29	1.2288	3	0.12054	0.54596	0.00444	Treatment
Cysteine and methionine metabolism	32	1.3559	3	0.15003	0.55912	0.05463	Treatment
Glycerophospholipid metabolism	32	1.3559	3	0.15003	0.55912	0.11275	Treatment
Purine metabolism	68	2.8814	5	0.15491	0.55912	0.06349	Treatment
Phenylalanine, tyrosine and tryptophan biosynthesis	4	0.16949	1	0.15923	0.55912	0.5	Treatment
Pentose and glucuronate interconversions	17	0.72034	2	0.15975	0.55912	0.24096	Treatment
Nitrogen metabolism	5	0.21186	1	0.19499	0.6528	0	Treatment
One carbon pool by folate	23	0.97458	2	0.25433	0.77123	0.21311	Treatment
Pyruvate metabolism	23	0.97458	2	0.25433	0.77123	0.33193	Treatment
Phenylalanine metabolism	7	0.29661	1	0.26211	0.77123	0.37931	Treatment
Porphyrin metabolism	24	1.0169	2	0.27043	0.77123	0	Treatment
Lysine degradation	26	1.1017	2	0.30262	0.83219	0	Treatment
Inositol phosphate metabolism	28	1.1864	2	0.3346	0.88841	0	Treatment
Tryptophan metabolism	30	1.2712	2	0.36619	0.93989	0.21401	Treatment
Glycerolipid metabolism	12	0.50847	1	0.40686	1	0.04464	Treatment
Starch and sucrose metabolism	14	0.59322	1	0.45664	1	0.19465	Treatment
Galactose metabolism	15	0.63559	1	0.47997	1	0	Treatment
Fructose and mannose metabolism	16	0.67797	1	0.50232	1	0.02295	Treatment
Terpenoid backbone biosynthesis	18	0.76271	1	0.54424	1	0	Treatment
Fatty acid biosynthesis	43	1.822	2	0.55379	1	0.00267	Treatment
Tyrosine metabolism	33	1.3983	1	0.76573	1	0	Treatment
Fatty acid elongation	37	1.5678	1	0.80415	1	0.26331	Treatment
Fatty acid degradation	38	1.6102	1	0.81275	1	0.16761	Treatment
Valine, leucine and isoleucine biosynthesis	8	0.12806	2	0.0063858	0.3708	0	Genotype
Glycine, serine and threonine metabolism	29	0.46422	3	0.0096312	0.3708	0.63075	Genotype
Alanine, aspartate and glutamate metabolism	23	0.36817	2	0.050102	0.77255	0.12162	Genotype
One carbon pool by folate	23	0.36817	2	0.050102	0.77255	0.19492	Genotype
Glyoxylate and dicarboxylate metabolism	24	0.38418	2	0.054147	0.77255	0.12785	Genotype
Sphingolipid metabolism	27	0.4322	2	0.066954	0.77255	0.01709	Genotype
Arginine and proline metabolism	29	0.46422	2	0.076011	0.77255	0.05777	Genotype
Cysteine and methionine metabolism	32	0.51224	2	0.090298	0.77255	0.0437	Genotype
Glycerophospholipid metabolism	32	0.51224	2	0.090298	0.77255	0.04582	Genotype
Valine, leucine and isoleucine degradation	38	0.60829	2	0.12104	0.85043	0.03806	Genotype
Ascorbate and aldarate metabolism	8	0.12806	1	0.12149	0.85043	0	Genotype
Histidine metabolism	9	0.14407	1	0.13566	0.87048	0.4	Genotype
beta-Alanine metabolism	14	0.22411	1	0.20334	1	0	Genotype
Butanoate metabolism	14	0.22411	1	0.20334	1	0.2	Genotype
Pentose and glucuronate interconversions	17	0.27213	1	0.24152	1	0.16867	Genotype
Porphyrin metabolism	24	0.38418	1	0.32401	1	0	Genotype
Lysine degradation	26	0.4162	1	0.34598	1	0	Genotype
Glutathione metabolism	26	0.4162	1	0.34598	1	0.09226	Genotype
Lipoic acid metabolism	27	0.4322	1	0.35672	1	0.00189	Genotype
Glycosylphosphatidylinositol (GPI)-anchor biosynthesis	28	0.44821	1	0.36728	1	0	Genotype
Inositol phosphate metabolism	28	0.44821	1	0.36728	1	0.11704	Genotype
Tryptophan metabolism	30	0.48023	1	0.38793	1	0.21401	Genotype
Pyrimidine metabolism	40	0.6403	1	0.48198	1	0.0429	Genotype
